# Histone binding of ASF1 is required for fruiting body development, but not for genome stability in the filamentous fungus *Sordaria macrospora*

**DOI:** 10.1101/2023.06.16.545311

**Authors:** Jan Breuer, Tobias Busche, Jörn Kalinowski, Minou Nowrousian

**Affiliations:** Department of Molecular and Cellular Botany, Ruhr University Bochum, 44801 Bochum, Germany; Center for Biotechnology, Bielefeld University, 33594 Bielefeld, Germany; Medical School OWL, Bielefeld University, 33615 Bielefeld, Germany

## Abstract

The highly conserved eukaryotic histone chaperone ASF1 is involved in the assembly and disassembly of nucleosomes during transcription, DNA replication and repair. It was the first chaperone discovered to be involved in all three of these processes. The filamentous fungus *Sordaria macrospora* is one of only two multicellular organisms where *asf1* deletions are viable, which makes it useful for *in vivo* analysis of this central regulator of eukaryotic chromatin structure. Deletion of *asf1* in *S. macrospora* leads to sterility, a reduction of DNA methylation, and upregulation of genes that are usually weakly expressed in the wild type. Here, we focused on the functions of the highly conserved core and the divergent C-terminal tail of ASF1, studied the effects of ASF1 on histone modifications and tested its relevance for genomic stability. By Co-IP and complementation analysis we showed that substitutions of amino acid V94 or truncations of the C-terminal tail abolish histone binding and do not complement the sterile mutant phenotype. Δasf1 is sensitive to the DNA damaging agent MMS, while complementation strains, even those with non-histone-binding variants, regain wild type-like resistance. To aid in subsequent ChIP-seq and Hi-C analyses, we generated a chromosome-resolved genome assembly of *S. macrospora*. ChIP-Seq analysis revealed a global increase of H3K27me3 in Δasf1, accompanied by a global decrease of H3K56ac. By using Hi-C we detected a tandem duplication of around 600 kb on chromosome 2 in the mutant. Crossing experiments indicated linkage between the viability of Δasf1 strains and the presence of the duplication.

**Importance:** Histone chaperones are proteins that are involved in nucleosome assembly and disassembly and can therefore influence all DNA-dependent processes including transcription, DNA replication and repair. ASF1 is a histone chaperone that is conserved throughout eukaryotes. In contrast to most other multicellular organisms, a deletion mutant of *asf1* in the fungus *Sordaria macrospora* is viable; however, the mutant is sterile. In this study, we could show that the histone binding ability of ASF1 is required for fertility in *S. macrospora*, whereas the function of ASF1 in maintenance of genome stability does not require histone binding. We also showed that the histone modifications H3K27me3 and H3K56ac are misregulated in the Δasf1 mutant. Furthermore, we identified a large duplication on chromosome 2 of the mutant strain that is genetically linked to the Δasf1 allele present on chromosome 6, suggesting that viability of the mutant might depend on the presence of the duplicated region.
