## Supplemental Table 8 for "Histone binding of ASF1 is required for fruiting body development, but not for genome stability in the filamentous fungus *Sordaria macrospora*"

### Sheet: Tabelle1
Supplemental Table 8. Genes detected in duplication on chromosome 2 in asf1 deletion mutants
		Expression in deletion mutant compared to wild type (Schumacher et al. 2018)		Methylation state of gene (Schumacher et al. 2018)
Gene	Estimated product according to structural prediction	Deseq2-fold change	Deseq2 p-value	wild type methylation surplus in %
SMAC_04368	unknown	0.962981	0.0487915	3.87366
SMAC_04369	Acyl-CoA dehydrogenase/oxidase	0.723846	0.138717	3.31325
SMAC_04370	Isocitrate lyase	3.57633	1.28369e-15	2.71493
SMAC_04371	Helicase	2.34628	0.00021174	1.19048
SMAC_04372	Phytanoyl-CoA dioxygenase	-0.00947663	0.994671	2.45327
SMAC_04373	TBC domain-containing	0.691643	0.283355	2.32708
SMAC_04374	60S ribosomal protein L20	0.702944	0.13731	3.82775
SMAC_04375	F-box domain-containing	0.649875	0.1987	1.90174
SMAC_04376	Glycosyltransferase 2-like	0.0855768	0.922522	1.9475
SMAC_04377	Glycoside hydrolase	1.24812	2.15656e-05	3.76059
SMAC_04378	unknown	1.80621	0.00139595	2.56242
SMAC_04379	RTA1 domain-containing	0.74852	0.289929	4.06442
SMAC_04380	amidophosphoribosyltransferase	1.93593	1.90092e-07	1.73228
SMAC_04381	WD40 repeat-containing	1.5326	0.474037	2.33853
SMAC_04382	unknown	2.02126	0.333148	2.29008
SMAC_04383	unknown	3.03105	4.09983e-16	2.46976
SMAC_04384	Cytochrome b5-like heme/steroid binding	0.530084	0.503702	1.71299
SMAC_04385	TPR domain-containing	1.26264	0.0939026	4.18464
SMAC_04386	BZIP domain-containing	1.72627	0.0766899	1.77743
SMAC_04387	unknown	0.838222	0.53134	2.60455
SMAC_04388	mechanosensitive ion channel	0.642698	0.385123	3.698
SMAC_04389	DUF1279 domain-containing	1.26697	0.0723748	4.12371
SMAC_04390	aspartyl protease	0.897675	0.00591917	1.28023
SMAC_04391	glucosidase	0.553363	0.15689	2.09677
SMAC_04392	Nucleoside diphosphate kinase	0.221576	0.753376	3.58255
SMAC_04393	SPX-domain-containing	1.27938	2.16227e-05	4.26439
SMAC_04394	unknown	1.11539	7.73838e-05	5.83658
SMAC_04395	Chromatin assembly factor 1 subunit A	0.874258	0.106232	2.50836
SMAC_04396	unknown	0.87547	0.597154	3.41615
SMAC_04397	unknown	-1.62715	0.216531	1.91441
SMAC_04398	S-adenosyl-L-methionine-dependent methyltransferase	1.1445	0.0355345	3.17139
SMAC_04399	Purine-cytosine permease	2.59131	1.20071e-12	2.7551
SMAC_04400	glycoside hydrolase	1.59582	0.0172552	1.92308
SMAC_04401	unknown	0.953189	0.134711	-0.0730994
SMAC_04402	Peptidase	0.85451	0.00890327	1.88141
SMAC_04403	nuclease	-0.0139408	0.984394	5.37543
SMAC_04404	exocyst complex component	0.875582	0.0799009	5.18554
SMAC_05546	Alkyl hydroperoxide reductase	-1.5736	0.000122174	1.49573
SMAC_05547	NADH dehydrogenase subunit	-0.655559	0.05608	3.52941
SMAC_05548	RNA helicase	-0.00114597	0.999371	2.70049
SMAC_05549	Heat shock protein DnaJ	0.0843245	0.908636	2.97959
SMAC_05550	Sphingolipid delta4-desaturase	0.418292	0.457682	4.1272
SMAC_05551	Autophagy-related protein 2	0.678952	0.122715	2.54902
SMAC_05552	Amine oxidase	0.530352	0.459286	6.51214
SMAC_05553	Acyl-CoA dehydrogenase	-0.321884	0.760384	6.7619
SMAC_05554	Zinc finger, CCHC-type	0.440884	0.12144	4.31267
SMAC_05555	DNA repair protein endonuclease	0.612384	0.121986	4.10023
SMAC_05556	Haloacid dehalogenase-like hydrolase	0.11023	0.922522	7.61905
SMAC_05557	60S ribosomal protein L5	-0.43074	0.281551	3.1746
SMAC_05558	LRR-containing protein	-0.0993194	0.935199	3.78109
SMAC_05559	unknown	-0.210068	0.632252	1.09204
SMAC_05560	Mediator of RNA polymerase II	0.170742	0.735434	-1.11111
SMAC_05561	Protein kinase domain-containing	0.900909	0.197293	0.887574
SMAC_05562	DNA replication licensing factor Mcm2	0.323702	0.596242	4.71976
SMAC_05563	Zinc finger, UBR-type	0.425088	0.497149	5.46745
SMAC_05564	Dihydroorotase	-1.04444	0.00889323	5.10204
SMAC_05565	MFS transporter	0.099707	0.939315	2.67459
SMAC_05566	DNA replication checkpoint mediator MRC1	0.241001	0.849473	4.12811
SMAC_05567	Transcriptional coactivator Hfi1	-0.0352989	0.960652	4.45946
SMAC_05568	Gamma tubulin complex component	0.182422	0.79874	5.92247
SMAC_05569	Dihydroorotate dehydrogenase	-1.12082	0.00478349	5.11265
SMAC_05570	RNA methyltransferase	-0.463404	0.502162	5.0813
SMAC_05571	Serine carboxypeptidase	-0.125271	0.880095	2.60116
SMAC_05572	Fe-S cluster assembly protein	0.313289	0.57353	3.82409
SMAC_05573	unknown	-1.18534	0.000944869	7.03259
SMAC_05574	Formyl transferase	0.510417	0.790844	4.04858
SMAC_05575	Dynein regulator	-0.405896	0.40651	4.0201
SMAC_05576	MFS transporter	-0.105258	0.871615	3.39471
SMAC_05577	Phosphoribulokinase/uridine kinase	-0.273333	0.86251	1.93237
SMAC_05578	unknown	-0.245523	0.785534	4.4
SMAC_05579	mitochondrial protein sorting	0.973851	0.197506	4.80962
SMAC_05580	ethionine aminopeptidase	-0.168763	0.757198	5.26316
SMAC_05581	Chaperone protein DnaJ 2	-0.0692854	0.935792	5.17483
SMAC_05582	Mitochondrial outer membrane protein porin	-0.483766	0.209026	5.14328
SMAC_05583	Asparagine synthase	0.986413	0.00531116	6.79654
SMAC_05584	Ubiquitin-conjugating enzyme E2	-0.26727	0.656908	2.77778
SMAC_05585	Pex19	-0.0959059	0.892979	3.37278
SMAC_05586	unknown	0.213816	0.820269	4.35083
SMAC_05587	unknown	-0.692072	0.124264	2.84653
SMAC_05588	3-dehydroquinate dehydratase I	-0.270855	0.785534	1.92982
SMAC_05589	unknown	0.24627	0.920256	5.16241
SMAC_05590	unknown	1.13432	0.622693	6.66667
SMAC_05591	Fungal specific transcription factor domain-containing	0.131132	0.864389	4.33628
SMAC_05592	Putative protein similar to sad-2 of Neurospora crassa	2.01414	0.0140783	2.86169
SMAC_05593	Endoplasmic reticulum vesicle transporter	-0.491797	0.370476	4.36735
SMAC_05594	unknown	-0.941947	0.0727963	2.51716
SMAC_05595	Branched-chain aminotransferase	1.4919	3.94732e-06	4.75427
SMAC_05596	unknown	0.376475	0.403198	4.20213
SMAC_05597	Cytidyltransferase-like	-0.373952	0.48876	2.69197
SMAC_05598	mRNA export protein (contains WD40 repeats)	-0.0218371	0.978916	6.2982
SMAC_05599	unknown	-1.44833	6.57023e-06	8.57143
SMAC_05600	Transcription regulator DEAD-box superfamily	2.10448	0.152333	2.8972
SMAC_05602	WD40 repeat-like protein	-0.0232337	0.986324	3.82848
SMAC_05603	unknown	0.601675	0.367125	5.20362
SMAC_05604	NACHT-NTPase	0.280869	0.78361	1.87166
SMAC_07813	Cytochrome P450	0.761577	0.64149	5.08772
SMAC_07814	unknown	2.08082	0.308578	2.12355
SMAC_07815	unknown	1.40236	0.625866	2.23315
SMAC_07816	histone H1-binding protein	0.674539	0.0125273	1.8617
SMAC_07817	phosphopantothenoylcysteine decarboxylase	0.0982089	0.861093	2.93345
SMAC_07818	heterogeneous nuclear ribonucleoprotein HRP1	0.522077	0.571143	2.00893
SMAC_07819	heterogeneous nuclear ribonucleoprotein HRP1	0.280575	0.685403	0.554529
SMAC_07820	Rab-GTPase	0.777032	0.0657591	-3.44828
SMAC_07821	ATP-dependent helicase	0.868384	0.0977806	1.52514
SMAC_07822	small nucleolar ribonucleoprotein	1.42848	0.00162346	0.746269
SMAC_07823	syntaxin family protein	0.927673	0.0205516	1.72176
SMAC_09419	heterokaryon incompatibility protein het-e	0.0722624	0.913761	1.29623
SMAC_09744	S-adenosyl-L-methionine-dependent methyltransferase	-0.401287	0.702627	3.65854
SMAC_12899	Essential protein Yae1	no data	no data	no data
SMAC_13202	unknown	no data	no data	no data
SMAC_13203	unknown	no data	no data	no data
SMAC_13209	unknown	no data	no data	no data
